# A multi-dimensional, time-lapse, high content screening platform applied to schistosomiasis drug discovery

**DOI:** 10.1101/872069

**Authors:** Steven Chen, Brian M Suzuki, Jakob Dohrmann, Rahul Singh, Michelle R Arkin, Conor R Caffrey

**Affiliations:** Department of Pharmaceutical Chemistry and Small Molecule Discovery Center, University of California, San Francisco, CA 94143; Center for Discovery and Innovation in Parasitic Diseases, Department of Pathology, University of California, San Francisco, CA 94158; Center for Discovery and Innovation in Parasitic Diseases, Skaggs School of Pharmacy and Pharmaceutical Sciences, University of California, San Diego, La Jolla, CA 92093; Department of Computer Science, San Francisco State University, San Francisco, CA 94132

## Abstract

Approximately 10% of the world’s population is at risk of schistosomiasis, a disease of poverty caused by the *Schistosoma* parasite. To facilitate drug discovery for this complex flatworm, we developed an automated high-content screen to quantify the multidimensional responses of *Schistosoma mansoni* post-infective larvae (somules) to chemical insult. We describe an integrated platform to process worms at scale, collect time-lapsed, bright-field images, segment highly variable and touching worms, and then store, visualize, and query dynamic phenotypes. To demonstrate the methodology, we treated somules with seven drugs that generated diverse responses and evaluated 45 static and kinetic response descriptors relative to concentration and time. For compound screening, we used the Mahalanobis distance to compare multidimensional phenotypic effects induced by 1,323 approved drugs. Overall, we characterize both known anti-schistosomals and identify new bioactives. Apart from facilitating drug discovery, the multidimensional quantification provided by this platform will allow mapping of chemistry to phenotype.
