## Supplementary material for "A multi-dimensional, time-lapse, high content screening platform applied to schistosomiasis drug discovery": 1323 drug comparison

### Sheet: Present report vs Panic et al
1,323 drugs screened @ 10 µM in the present report				Drugs screened in common between the current report and Panic et al. (also @ 10 µM)	Of those compounds that were screened by BOTH the present report and by Panic et al., how many were…
DRUG NAME	dM (SRF) after 72 h	% Degeneracy after 72 h	Categorization (Declared as active or inactive)		Declared Active in the current report	Declared Inactive in the current report	Declared Active by Panic et al.	Declared Inactive by Panic et al.
Amoxapine	4.54407	100	CATEGORY 1: Active based on a dM ≥2.47 AND degeneracy ≥50%
Acriflavinium Hydrochloride	3.60566	100		1	1		1
Amodiaquine Dihydrochloride	3.14556	81.82
Aprepitant	2.5979	100
Atorvastatin Calcium	3.13427	76.92		1	1			1
Benzalkonium Chloride	3.26979	100		1	1		1
Benzyl Benzoate	3.33706	83.33		1	1			1
Beta-naphthol	3.0512	100							Category 1 yellow: Actives based on a dM ≥2.47 and degeneracy ≥50%
Bromhexine	2.58265	100							Category 2 green: Actives based on a dM ≥2.47 but for which degeneracy <50%
Bromocriptine Mesylate	3.22578	61.9							Category 3 blue: Actives for which dM(SRF) < 2.47 but % degeneracy ≥50%.
Butylated Hydroxyanisole	3.07343	100							Category 4 clear: Inactive compounds
Chlormidazole	2.87513	62.5							SRF = static-rate-frequency
chloroxine	2.49795	100		1	1		1		Panic, G., Vargas, M., Scandale, I. & Keiser, J. Activity Profile of an FDA-Approved Compound Library against Schistosoma mansoni. PLOS Neglected Tropical Diseases 9, e0003962 (2015).
Clioquinol	3.3757	100
Cloxyquin	2.53929	100
Compactin, Mevastatin	3.51229	100
Cyclandelate	2.46775	100
Danazol	2.96029	58.82
Desipramine	2.4589	100
Dichlorophene, Dichlorophen	2.65973	100		1	1			1
Dicyclomine	3.10518	100
Digoxin	2.54632	100
Disulfiram	2.75101	100		1	1			1
Docetaxel	2.75949	92.31
Ebselen	2.77711	100
Erythromycin Propionate	4.08125	100
Exemestane	2.93807	100
Fenbendazole	2.86468	100
Fenofibrate	2.78108	55.56
Formoterol	2.53423	100
hexetidine	3.00416	100		1	1		1
Isobutamben	4.66563	100
Ivermectin	3.09723	100
Lisuride	2.50803	72.73
Mebhydrolin Naphthalenesulfonate	3.59387	72
Medroxyprogesterone	2.90538	100
Mitotane	3.10228	100
Mitoxantrone	4.66924	75
Naftopidil Dihydrochloride, Naftopidil	7.28554	70.83
nifuroxazide	2.62615	100		1	1		1
Ouabain	3.13921	71.43
perhexiline	2.71667	100		1	1		1
Pitavastatin Calcium	4.97342	78.26
primaquine	3.25455	91.67		1	1		1
Proflavine Hemisulfate	2.4684	100
Promazine	2.51513	100		1	1		1
Propofol	3.08396	100
Pyrvinium Pamoate	2.674	100		1	1		1
Rapamycin	3.64471	68.18
reserpine	2.64498	60		1	1		1
Rimantadine	2.50927	100
Salinomycin, Sodium	2.50642	100		1	1		1
Sanguinarine Chloride, Sanguinarine Sulfate	3.4458	100		1	1		1
securinine	2.77438	100		1	1		1
Simvastatin	2.48503	100		1	1			1
suloctidil	2.97967	100		1	1		1
Sunitinib Malate	2.84583	100
thioridazine	3.32419	100		1	1		1
Thonzonium Bromide	2.90473	69.57
Tilorone	2.92703	100
Tioconazole	2.47823	100
Triclosan	2.62866	100
trifluoperazine	2.60296	100		1	1		1
Triflupromazine Hydrochloride	2.49725	100		1	1		1
Tromethamine	2.52481	100							CATEGORY 1 SUB-TOTALS (22 active compounds)
Todralazine Hydrochloride	2.64118	66.67							17 also declared active by Panic et al.
Vilazodone Hydrochloride	2.71009	88.89							5 declared inactive by Panic et al.
Yohimbine	3.5367	61.54							77% agreement
2,6-di-t-butyl-4-methylphenol, Butylated Hydroxytoluene	3.50901	4.35	CATEGORY 2: Active based on a dM ≥2.47 but where degeneracy <50%							Category 1 yellow: Actives based on a dM ≥2.47 and degeneracy ≥50%
2-methoxyestradiol	2.83368	13.33								Category 2 green: Actives based on a dM ≥2.47 but for which degeneracy <50%
2-thiouracil	3.33353	3.7								Category 3 blue: Actives for which dM(SRF) < 2.47 but % degeneracy ≥50%.
3-methyl-1-phenyl-2-pyrazolin-5-one (mci-186), Edaravone	3.16368	5.56								Category 4 clear: Inactive compounds
Acetylcholine	2.63364	17.39								SRF = static-rate-frequency
Adenosine Phosphate	3.20554	19.05								Panic, G., Vargas, M., Scandale, I. & Keiser, J. Activity Profile of an FDA-Approved Compound Library against Schistosoma mansoni. PLOS Neglected Tropical Diseases 9, e0003962 (2015).
Adiphenine Hydrochloride	3.02848	16
Alfacalcidol	2.58762	1.72
Alprenolol Hydrochloride, Alprenolol	3.10874	6.06
Altrenogest	3.43469	21.05
Amantadine	2.84021	15.38		1	1			1
Aminohydroxybutyric Acid	4.14275	5.13
Aminopterin	3.25747	0		1	1			1
Amorolfine	2.51656	8.57
Amphotericin B	4.71125	6.98		1	1			1
Aniracetam	2.53832	3.57
Antazoline	3.06225	22.73
Arecoline Hydrobromide	2.49656	2.17		1	1			1
Artenimol	3.59875	6.67
Ascorbic Acid	4.32566	0
Atazanavir	3.22327	6.25
Azaperone	3.86418	0
Azlocillin	4.15337	0
Balsalazide	2.55541	3.85
Barnidipine	4.12066	10
Beclomethasone	4.45654	17.78
Benztropine	3.29185	10
Benzydamine Hydrochloride	3.90845	37.5
Bergapten	3.14091	18.18
Betahistine	2.90304	10.53
Betaine	2.8597	0
Bifonazole	2.75738	22.5
Biperiden	2.84004	5.45
Bismuth Subsalicylate	3.67661	0
Buflomedil, Buflomedil Hydrochloride	4.19259	10
Cabergoline	5.22643	15.62
Capecitabine	2.47483	0
Captopril	3.02393	11.11
Carbetapentane Citrate	2.46994	7.41
Carmofur	3.78121	45.71
Cefotaxime	4.77524	8.89
Cefuroxime	3.03971	0
Celecoxib	2.66053	28
Chenodiol	2.48062	19.23
Chloramphenicol	2.71176	0
Chloramphenicol Hemisuccinate, Chloramphenicol Sodium Succinate	2.64192	3.85
Chlormadinone Acetate	2.48597	5.56		1	1		1
Chloropyramine Hydrochloride	2.88609	39.29
Chlorpyrifos	2.64996	5
Chlortetracycline	2.90337	10.53
Chlorzoxazone	2.52271	3.7
Cilnidipine	4.49794	25
Cilostazol	2.63939	7.14
Cinnarazine	2.63253	23.53		1	1		1
Cinromide	2.67096	6.9
Ciprofibrate	2.6583	2.38
Cisapride	2.85278	10.71
Clobetasol Propionate	2.56544	13.16
Clonazepam	4.74395	0		1	1			1
Clonidine	2.79421	4.55
Clopidogrel	2.60631	11.9
Cloxacillin	2.53703	9.09
colchicine	3.04094	5.26		1	1		1
Colforsin	3.94896	3.12
Cyclopentolate Hydrochloride	4.94559	12		1	1			1
Cyproheptadine	3.48717	28.57
Cysteamine Hydrochloride	2.78638	12.5
Dantrolene	2.9653	2.63
Dasatinib	2.66756	0
Daunorubicin	4.21997	25
Decoquinate	2.54449	2.38
Deflazacort	2.47233	3.57
Delavirdine Mesylate	4.03536	15.38
Deracoxib	2.69535	2.44
Desoxycorticosterone Acetate	2.57134	4.17
Dexbrompheniramine, Dexbrompheniramine Maleate	3.21486	10.2
Dexfenfluramine	3.3421	0
Dextromethorphan Hydrobromide	4.70845	32.43
Desvenlafaxine Succinate	2.46613	2.7
Diaveridine	2.88554	4.65
Diazoxide	4.47181	11.76
Dibucaine	3.55019	8		1	1			1
Diflorasone Diacetate	3.16444	0
Dihydroergotamine Methanesulfonate, Dihydroergotamine Mesylate	4.25094	34.78
Diltiazem	5.69413	22.22
Diltiazem Hydrochloride	4.51009	8.7
Diminazene Aceturate	5.16773	14.29
Diphenidol	2.52504	13.64
Doxazosin	3.45237	14.29
Doxepin	3.32641	20.51
Doxepin Hydrochloride	3.80931	20		1	1			1
Drofenine Hydrochloride	2.66627	40.54
Efaroxan, Efaroxan Hydrochloride	2.75714	13.95
Eprobemide	3.62984	3.7
Ergonovine	3.22991	26.67
Ergonovine Maleate	4.90481	19.35
Ergotamine	2.49108	0		1	1			1
Erythrosine Sodium	3.94254	9.09		1	1		1
Estradiol Cypionate	2.61067	16
Ethinylestradiol	2.78858	13.51		1	1			1
Ethynodiol Diacetate	2.82095	4.26
Etomidate	2.83138	6.25
Etoricoxib	2.70132	8.82
Famprofazone	2.75454	32.26
Fenoldopam Mesylate	2.9084	0
Finasteride	3.08275	10.53
Flopropione	3.29352	0
flunarizine	3.23137	26.32		1	1		1
Flutamide	6.72332	5.26
Fulvestrant	3.25714	11.11
Glafenine	3.0107	13.64
Granisetron	3.29921	5.26
Guanfacine Hydrochloride	3.59724	2.27
Halcinonide	3.13192	3.33
Hydroquinidine	2.80468	28.57
Hydroxyamphetamine Hydrobromide	2.99477	21.05
Hydroxychloroquine Sulfate	2.52128	4.26
Hydroxyzine	3.07104	0
Ibandronate Sodium	2.577	0
Idoxuridine	2.49192	0
Imatinib, Imatinib Mesylate	3.22941	43.48
Imipenem	3.18316	0
iodipamide	2.62863	10		1	1		1
Ipriflavone	6.25907	11.76
Itopride, Itopride Hydrochloride	2.49119	20
Ketamine	3.04494	11.11
Ketanserin Tartrate	2.56694	4.17
Ketoprofen	3.81328	17.24
Labetalol	2.50287	13.33
Lansoprazole	2.49567	0
Levobunolol	2.57707	6.67
Levocarnitine	3.7198	15.38
Levocetirizine Dihydrochloride	2.63602	7.41
lomerizine	4.64111	47.83		1	1		1
Lomustine	7.23909	2.13
Lorazepam	3.51154	4.44
Loxoprofen	3.11581	2.7
L-phenylephrine	2.58664	8.57
Mannitol	2.65753	31.58
Melatonin	3.26609	15.38
Melengestrol Acetate	3.3228	31.03
Mesoridazine Besylate	2.4659	2.22
Metaxalone	2.98472	4
Methiothepin Mesylate, Metitepine Maleate	3.09272	44.83		1	1		1
Methyltestosterone	3.14004	14.29
Methysergide Maleate	3.48288	13.64
Mexeneone	2.84504	16.22
Minoxidil	3.3881	4.76
Mirtazapine	3.09292	15.15
Moclobemide	4.73907	6.67
Moexipril Hydrochloride	2.46622	8.7
Morantel Citrate	2.51068	0
Moroxydine Hydrochloride	4.06936	3.7
Nanofin	2.51496	0
Nefopam	4.07309	2.38
Nialamide	7.75699	7.69
nicardipine	2.62789	6.9		1	1		1
Nicergoline	3.26593	35.29
Nifedipine	2.50017	4.17		1	1			1
Nithiamide	2.92807	8.33
Nitrazepam	3.28706	7.14
Nitrofurantoin	2.70891	0
Norethindrone	2.47186	11.43
Norethynodrel	3.50946	13.04
Norgestimate	2.97955	27.59
Nylidrin	2.9642	9.68
Olmesartan	4.54128	0
Olmesartan Medoxomil	2.52556	10.71
Ondansetron	3.61731	10.71
Ornidazole	3.71341	3.85
Orphenadrine	2.77737	15.79
Oxiconazole	2.60351	18.92
Oxymetholone	2.91575	6
Panthenol	2.49407	12.5
Pentetrazole, Pentylenetetrazol	2.78911	11.11
Pergolide	6.19838	15		1	1			1
Perindopril Erbumine	3.39442	10		1	1			1
Phenacetin	2.86254	2.56
Phenylpropanolamine	3.58374	0
Phthalylsulfathiazole	2.57355	4.17
Pidolic Acid	2.88607	2.7
Pidotimod	2.63612	6.67
Piperacillin Sodium	2.53518	2.63
Piperidolate Hydrochloride	3.22227	2.94
Pirenperone	3.31351	8.33
Pralidoxime Iodide, Pralidoxime Chloride	2.62533	2.94
Pramipexole	5.40132	9.52
Pizotyline Malate	2.76702	12.5
Prasterone	2.84684	7.69
Prednicarbate	3.68016	6.06
Pregnenolone Succinate	2.71947	10
Pridinol	3.28673	26.09
Protirelin	2.88441	14.29
Proxyphylline	2.95287	10
Pyrilamine	3.69538	3.7
Pyronaridine Tetraphosphate	3.13388	4.88		1	1		1
Quinidine	2.71036	18.52
Quinine Sulfate	2.6888	3.85		1	1			1
Reboxetine Mesylate	2.84382	12.5		1	1		1
Remacemide Hydrochloride	2.64864	22.73
Rifampin	2.95454	22.22
Ritonavir	2.55297	26.32
Salmeterol	3.13614	39.29
Saquinavir	3.6121	11.11
Sarafloxacin Hydrochloride	2.92049	6.52
Sibutramine	2.49172	28.57
Solifenacin Succinate	3.66158	8.33
Spiperone Hydrochloride, Spiperone	2.56775	21.62
Spironolactone	4.26143	14.29
Stanozolol	2.48455	22.22
Streptomycin Sulfate	2.54948	6.45
Sulpiride	2.49803	3.7		1	1			1
Taurine	3.24734	5.56
Tazobactam	2.8067	13.33
Telithromycin	2.48304	0
tenylidone	2.61347	22.22		1	1		1
Tepoxalin	2.57659	5.88
Terconazole	2.923	7.69
Testosterone Propionate	2.48661	40.62
Tetracaine	3.18829	17.86
Thiamphenicol	2.51912	2.7
Tolnaftate	3.01447	24.14
Tolterodine	2.54997	2.38
Toltrazuril	3.15141	20
Topiramate	2.51946	16.67
Topotecan, Topotecan Hydrochloride	2.63878	5.88
Tramadol Hydrochloride	3.11909	3.7		1	1			1
Triamcinolone Diacetate	2.56561	3.45
Trihexyphenidyl	2.61049	12.24
Trimetozine	2.46946	2.78
Tripelennamine	2.97717	14.29
Triprolidine Hydrochloride	3.39363	46.15
Tropicamide	2.74419	12.5
Tryptophan	2.88532	16.67
Tulobuterol, Tulobuterol Hydrochloride	2.53228	7.14
Tyrothricin	2.7961	0
Uk 14,304	2.79416	2.33
Urea	2.65521	6.67
Valganciclovir Hydrochloride	2.47206	12.12
Valproic Acid Sodium, Valproate Sodium	3.29215	7.69
Vardenafil Hydrochloride, Vardenafil Citrate	3.70158	18.75
Vatalanib Dihydrochloride	5.28742	21.43
Vidarabine	3.10079	30
Vinblastine Sulfate	2.92462	47.62		1	1			1
Vincristine	2.67028	20.83
Vorinostat	2.90159	17.14
Xylazine Hydrochloride, Xylazine	3.09463	15.38		1	1			1	CATEGORY 2 SUB-TOTALS (30 active compounds)
Xylometazoline	4.87725	23.08							12 cpds also declared active by Panic et al.
Yohimbine Hydrochloride	3.16649	17.24							18 cpds declared inactive by Panic et al.
Zafirlukast	2.83144	14.63							40% agreement
(-)-menthol, Levomenthol	2.05785	100	CATEGORY 3: Active where even though dM <2.47, degeneracy is ≥50%							Category 1 yellow: Actives based on a dM ≥2.47 and degeneracy ≥50%
Acrisorcin	2.24872	100								Category 2 green: Actives based on a dM ≥2.47 but for which degeneracy <50%
Afalanine	1.70384	100								Category 3 blue: Actives for which dM(SRF) < 2.47 but % degeneracy ≥50%.
Alexidine Hydrochloride	2.10961	100		1	1			1		Category 4 clear: Inactive compounds
Algestone Acetophenide	2.17528	100								SRF = static-rate-frequency
Allylisothiocyanate	2.0046	100								Panic, G., Vargas, M., Scandale, I. & Keiser, J. Activity Profile of an FDA-Approved Compound Library against Schistosoma mansoni. PLOS Neglected Tropical Diseases 9, e0003962 (2015).
Amitriptyline	2.3802	91.3		1	1			1
amlodipine	2.04551	100		1	1		1
Amlodipine Besylate	1.86553	100
amscarine	1.65849	100
Amsulosin	2.15532	100
aripiprazole	1.83108	100		1	1		1
Astemizole	1.72596	100
Benfluorex Hydrochloride	2.32154	100
Benzethonium Chloride	2.08598	100
Benzyl Isothiocyanate	1.91245	100
Bepridil Hydrochloride	1.55356	100
benzoxiquine	2.43672	100		1	1		1
Bithionol	2.31667	100		1	1			1
Bitoscanate	2.15738	100
Bleomycin (bleomycin B2 Shown)	2.36369	53.57
Bornyl Acetate	2.30174	100
Bortezomib	1.7321	100
Bronopol	1.9897	100		1	1		1
broxaldine	1.7499	100		1	1		1
Broxyquinoline	2.21694	100
Butylparaben	1.72667	100
Carvedilol, Carvedilol Phosphate	2.02029	93.33
cepharanthine	2.2849	100		1	1		1
Cerivastatin, Cerivastatin Na	2.00015	100
Chlorhexidine, Chlorhexidine Dihydrochloride	2.31919	100
Chlorpromazine Hydrochloride, Chlorpromazine	2.02429	100		1	1			1
Chlorprothixene Hydrochloride	1.90981	100		1	1		1
Clemizole Hydrochloride	2.08717	100
Clofibrate	2.38916	100
clofoctol	1.82291	100		1	1		1
clomiphene	2.17105	100		1	1		1
Clomipramine	1.50075	100		1	1			1
Cloperastine Hydrochloride	1.94653	100
Clorgyline Hydrochloride, Clorgiline Hydrochloride	1.84069	100
Clotrimazole	2.24513	100		1	1			1
Cyclobenzaprine	2.09201	100		1	1			1
cyclosporine	1.62286	100		1	1		1
Dactinomycin	2.05943	100		1	1			1
Diazinon, Dimpylate	2.11639	90.91
Dienestrol	1.9344	100
digitoxin	2.39303	100		1	1		1
Dihydroergotamine	2.33316	100
Dioxybenzone	2.26994	100
Dolasetron	2.3058	100
Duloxetine Hydrochloride	2.02268	94.44
Emetine, Emetine Dihydrochloride	1.83649	100
Enoxolone	1.82057	100
eprinomectin	1.81888	100		1	1		1
Exalamide	2.24976	100
Ezetimibe	1.98896	88.89
Fendiline Hydrochloride	2.42241	100		1	1		1
Fenretinide	2.17566	100
Floxuridine	1.91822	88
Flufenamic Acid	1.90467	100
Fluoxetine Hydrochloride, Fluoxetine	1.95203	100		1	1			1
fluphenazine	1.86074	100		1	1		1
fluvastatin	2.32165	82.61		1	1		1
Gefitinib	2.38418	100
Haloprogin	2.04713	100
Homidium Bromide	1.96208	100		1	1			1
Homoharringtonie	1.81574	100
hycanthone	1.82819	100		1	1		1
Idarubicin, Idarubicin Hydrochloride	1.84519	100
Lapatinib Di-p Toluenesulfonate	2.17918	100
Maprotiline	1.65255	100
mefloquine	1.55513	100		1	1		1
menadione	2.45733	100		1	1		1
Mepiroxol	2.15525	100
Mestranol	1.9882	100
Metergoline	1.92087	100
Methylbenzethonium Chloride	2.26954	100		1	1		1
Methylene Blue	1.71041	100		1	1		1
Mianserin	1.84283	100		1	1			1
Monensin Sodium (monensin A Is Shown)	0	100		1	1		1
Miltefosine	1.93862	100		1	1			1
moxidectin	2.31373	100		1	1		1
Nelfinavir	1.97111	100
Nitazoxanide	1.9343	100
niclosamide	2.23451	100		1	1		1
Nitroxoline	2.27365	100
Miltefosine	2.43641	100
Nortriptyline	2.02799	100		1	1			1
oltipraz	2.34734	100		1	1		1
orlistat	2.1786	100		1	1		1
oxethazaine	1.89057	100		1	1		1
Paroxetine	2.16034	100
perphenazine	1.53008	100		1	1		1
Phenoxybenzamine	2.21231	100
Pimethixene Maleate	2.23368	100
pimozide	2.24513	100		1	1		1
Piperacetazine	1.77141	100
Piroctone Olamine	2.20739	100		1	1		1
praziquantel	2.27231	77.78		1	1		1
prazosin	1.89472	100		1	1		1
Propafenone	1.93394	100
Quinacrine Dihydrochloride, Quinacrine Hydrochloride	2.3613	100		1	1		1
Raloxifene	1.71435	100
Rosuvastatin, Rosuvastatin Calcium	2.17754	100
Sertaconazole Nitrate	1.89748	85
Skf-525a Hydrochloride, Proadifen Hydrochloride	1.89633	85
Sodium Tetradecyl Sulfate	2.42272	100
Sorafenib P-toluensulfonate	1.90927	100
sulbentine	1.74383	100		1	1		1
Sulfamerazine	1.61363	100
tamoxifen	2.44819	100		1	1		1
Tannic Acid	2.2956	100
terfenadine	1.9394	100		1	1		1
Thiothixene	2.42667	100
Tolfenamic Acid	1.69308	100
Tolonium Chloride	2.21829	100		1	1		1
tolperisone	1.91475	100		1	1		1
Tranylcypromine	1.62101	100							CATEGORY 3 SUB-TOTALS (50 compounds)	TOTAL ACTIVES (102 COMPOUNDS; including Categories 1, 2 and 3)
Trimeprazine Tartrate	1.71823	100							37 cpds also declared active by Panic et al.	66 cpds also declared active by Panic et al.
Trimipramine	2.21606	100							13 cpds declared inactive by Panic et al.	36 cpds declared inactive by Panic et al. and are therefore unique actives to the current report (worksheet 2)
Troglitazone	1.27936	100							74% agreement	65% agreement
(-)-ephedrine, N-methyl, N-methyl (-)ephedrine [1r,2s]	1.64986	5.41	CATEGORY 4: Inactive where both dM <2.47 AND degeneracy <50%
3-acetamidophenol	1.24799	0								Category 1 yellow: Actives based on a dM ≥2.47 and degeneracy ≥50%
4-aminopyridine	2.1458	9.68								Category 2 green: Actives based on a dM ≥2.47 but for which degeneracy <50%
Acarbose	0	33.33								Category 3 blue: Actives for which dM(SRF) < 2.47 but % degeneracy ≥50%.
Aceclidine Hydrochloride, Aceclidine	1.50582	3.45								Category 4 clear: Inactive compounds
Aceclofenac	2.40246	0								SRF = static-rate-frequency
Acedapsone	1.73331	7.69								Panic, G., Vargas, M., Scandale, I. & Keiser, J. Activity Profile of an FDA-Approved Compound Library against Schistosoma mansoni. PLOS Neglected Tropical Diseases 9, e0003962 (2015).
Acedoben	1.73547	7.69
Aceglutamide	1.85676	2.86
Acesulfame Potassium	1.40584	15
Acetaminosalol	1.84987	8.82
Acetazolamide	1.89149	0
Acetohexamide	2.13555	0
Acetriazoic Acid	1.29685	4.88
Acetylcysteine	1.39064	0
Acetyl-l-leucine	1.34709	5.13
Acexamic Acid	2.01877	5.13
Acipimox	1.51402	5.88
Actarit	1.60453	0
Acyclovir	1.25301	14.71
Adenine	1.74214	2.5
Adipic Acid, Hexanedioic Acid	2.2242	9.09
Adrenaline Bitartrate, Epinephrine Bitartrate	2.45645	0
Adrenolone Hydrochloride	2.35167	2.78
Aklomide	1.79342	4
Alaproclate Hydrochloride, Alaproclate	1.80775	4.76
Alclometazone Dipropionate	1.81693	11.54
Alendronate Sodium	2.06734	6.9		1		1		1
Aliskiren Hemifumarate	1.76788	5.41
Allopurinol	2.46212	0
Allylthiourea	1.49955	0
Alpha-tochopherol	2.35887	0
Alpha-tochopheryl Acetate	1.68012	11.11
Alprazolam	1.81129	10.64
Alprostadil	1.82959	6.25
Alrestatin	1.83645	25
Althiazide	1.52769	3.23
Altretamine	2.03189	2.7
Alverine Citrate	1.80016	16.67
Ambroxol Hydrochloride	1.26907	13.16
Amcinonide	1.493	4
Amifostine	1.50809	0		1		1		1
Amikacin Sulfate	1.95444	0
Aminohippuric Acid	2.11449	0
Aminolevulinic Acid Hydrochloride	2.37519	2.56
Aminopentamide Sulfate	1.47915	0
Aminophylline, Theophylline	2.05713	7.14
Aminopyrine	2.08491	6.98
Aminosalicylic Acid	1.79366	4.17
Aminothiazole	2.16049	6.98
Amisulpride	1.93993	3.7
Amlexanox	1.07434	4.44
Amoxicillin	2.30066	0
Amp	1.96742	6.67
Ampicillin Sodium	1.71441	8.11
Ampiroxicam	2.2424	7.5
Amprolium	1.63591	7.14
Amylene Hydrate	1.88532	6.67
Anagrelide Hydrochloride	1.47228	2.33
Ancitabine Hydrochloride	1.77296	12.5
Anethole	0.985795	8.89
Anisodamine Hydrobromide	2.45584	0
Antipyrine	1.95851	18.18
Apomorphine Hydrochloride	2.30126	3.33
Apramycin Sulfate	1.90562	6.9
Argatroban	1.47219	5.41
Armodafinil	2.2133	2.78
Artemether	1.31358	7.41		1		1		1
Artemisinin	1.79227	6.67		1		1		1
Artesunate	1.87972	4.76
Ascorbyl Palmitate	2.13812	46.67
Aspartame	1.52927	8.33
Atracurium Besylate	1.75208	11.11		1		1	1
Atropine	1.65965	5
Atropine Oxide	1.70462	6.82
Avobenzone	1.68466	2.56
Azathioprine	1.4882	8.57		1		1		1
Azelaic Acid	2.09118	5.26
azelastine	2.41635	4.76		1		1	1
Azilsartan Kamedoxomil	1.60998	10.53
Aztreonam	1.32881	2.22
Bacampicillin Hydrochloride	2.36664	9.3
Bacitracin	1.45904	3.85
Barbital	1.29627	2.86
Beclamide	1.49511	7.5
Beclomethasone Dipropionate	1.5855	10
Benfotiamine	1.95187	5.56
Benserazide	2.00693	9.52
Benurestat	1.43503	4.76
Benzocaine	1.4802	9.68
Benzoclidine	1.36609	3.33
Benzoic Acid	1.53568	19.35
Benzoyl Peroxide	1.56067	8.57
Benzoylpas	1.80235	0
Benzthiazide	1.69883	6.45		1		1		1
Benzyl Alcohol	1.63788	6.45
Berberine Chloride	2.35746	7.69
Beta-carotene	1.65836	0
Beta-escin	1.92301	4.55
Beta-estradiol	1.70485	11.11
betamethasone	1.74889	19.35
Betamethasone Acetate	1.70386	8
Betamethasone Sodium Phosphate	1.5739	2.44		1		1	1
Betamipron	2.19146	3.33
Betaxalol Hydrochloride	1.84574	10.71
Bexarotene	1.36485	4.65
Bezafibrate	1.5001	6.67
Biotin	2.27407	2.86
Bopindolol	2.41443	4.17
Bretylium Tosylate	1.81996	0
Bromfenac	2.17148	6.82
Bromopride	1.47803	3.12
Bucetin	1.32133	7.69
Bucladesine	2.32133	10.34
Budesonide	1.74187	6.45
Bufexamac	1.69174	10.42
Bumetanide	1.60431	10
Bupivacaine Hydrochloride	1.86069	15.15
Butacaine	1.6499	0
Butamben	1.95766	6.25
Butenafine	2.07314	0
Caffeine	1.86959	17.24
Calcifediol	2.38682	0
Calcipotriene	2.14489	16
Calcitriol	2.4324	10
Camylofine Dihydrochloride	2.18498	9.76
Candesartan	1.9395	0
Canrenoic Acid, Potassium Salt	1.49602	8.7
Capobenic Acid	1.98534	14.29
Capreomycin Sulfate	1.33091	2.94
Capsaicin	1.67778	6.52
Carbachol	1.70288	0
Carbamazepine	1.89473	0
Carbenicillin Disodium	1.54812	8.89
Carbimazole	1.80798	8.57
Carbinoxamine	1.37613	9.09
Carboplatin	1.89541	12.2
Carisoprodol	1.46664	7.14
Carnitine Hydrochloride, Carnitine (dl) Hydrochloride	1.43837	2.94
Carsalam	1.97484	0
Carteolol Hydrochloride	1.95358	3.12
Carzenide	1.78087	9.52
Casanthranol [cascaroside A Shown]	2.14699	7.5
Cefadroxil	1.51211	11.36
Cefalonium	1.85887	0
Cefamandole Nafate	2.1564	22.73
cefdinir	2.05314	3.23		1		1	1
Cefepime	1.41017	9.09
Cefixime	2.39555	0
Cefmenoxime Hydrochloride	1.46917	18.18
Cefonicid Sodium	1.49628	0
Cefotaxime Sodium	1.74221	3.45
Cefpodoxime Proxetil	1.34759	5.13
Cefsulodin Sodium	1.903	0
Ceftazidime	1.33527	2.94
Ceftibuten	1.57273	9.09
Ceftriaxone Sodium Trihydrate	2.34031	0
Cephalexin	2.02805	0
Cephalothin Sodium	1.7253	11.11
Cephradine	1.2097	12.82
Chiniofon	1.25998	2.27
Chloralose	1.50722	3.12
Chlorambucil	1.81112	8.57
Chloramine-t	1.53643	1.89
Chloramphenicol Palmitate	2.01144	12.9
Chlorazanil Hydrochloride	1.85655	13.89
Chlorcyclizine Hydrochloride	1.78838	10.53
Chlorpheniramine	2.41166	3.57
Chlorpropamide	1.65993	5.13
chlorproxithene	2.0238	0
Chlorquinaldol	1.57197	0
Chlortetracycline, Chlortetracycline Hydrochloride	1.36601	0
Chlorthalidone	2.09722	4
Cholecalciferol	1.65831	13.33
Cholesterol	1.91856	7.69
Cholic Acid	1.55667	12.77
Choline Chloride	2.02266	13.16
Chromocarb	1.60548	8.57
Cianidanol	1.56049	7.14
Cilastatin	1.16017	2.94
Cinalukast	1.56333	6.12
Cinoctramide	2.04037	3.45
Cinoxacin	1.538	2.63
Ciprofloxacin	1.5715	3.12
Citicoline	1.70919	2.86
Citiolone	1.41781	13.33
Citric Acid	2.2002	5.66
Cladribine	2.07974	0
Clarithromycin	2.15412	18.75
Clemastine, Clemastine Fumarate	1.97455	20
Clenbuterol	2.08859	7.14
Clidinium Bromide	2.08428	0
Clindamycin Hydrochloride	1.51696	3.57
Clindamycin Palmitate Hydrochloride	2.13319	0
Clodronic Acid	1.56807	14.29
Clofarabine	1.22585	6.25
Clofibric Acid	1.4347	0
Colistimethate Sodium	1.31405	12.9
Cortisone	2.13958	5.26
Cotinine	2.05482	15.79
Coumarin	1.96554	5.41
Coumophos	1.96273	25
Creatinine	2.01791	15.79
Crotamiton	1.42091	3.03
Cyanocobalamin	2.12543	9.68
Cyclamic Acid	1.28211	6.67
Cyclizine	1.71449	0
Cyromazine	1.9368	5.56
Cytarabine	2.06121	14.29
Dabigatran Etexilate Mesylate	1.75683	2.86
Dapsone	2.24989	33.33
D-camphor	1.7851	17.86
D-cycloserine, Cycloserine (d)	1.80664	6.25		1		1		1
Deet, Diethyltoluamide	1.97592	2.7
Deferiprone	1.41312	0
Deferoxamine	1.86382	4.08
Dehydroacetic Acid	1.20531	2.78
Dehydrocholic Acid	1.77763	7.89
Demeclocycline Hydrochloride	1.63034	0
Denatonium Benzoate	1.26034	12.5
Dequalinium Chloride	2.38803	14.71
Deslanoside	1.76404	0
Desoximetasone	1.8283	3.03
Dexamethasone	2.41207	8
Dexamethasone Acetate	1.89899	8.11
Dexamethasone Phosphate	1.62299	5.88
Dexamethasone Sodium Phosphate	1.81822	3.33
Dexchlorpheniramine	1.51441	17.39
Dexketoprofen	1.38012	2.63
Dexlansoprazole	1.93774	5
Dexpanthenol	2.44189	2.13
Dexpropranolol Hydrochloride	1.95135	17.07
Diacerin	1.43582	2.27
Diacetamate	1.77014	6.06
Diatrizoic Acid	1.31292	5.26
Diazepam	0	0
Dibekacin	1.76593	17.14		1		1		1
Dibenzothiophene	1.42325	5.56
Dibutyl Phthalate	1.88797	6.06
Dichlorisone Acetate	1.54183	3.57
Diclofenac	1.88682	5.56
Dicloxacillin Sodium	1.76951	13.04
Dicumarol	1.88028	10
Didanosine	1.71948	5.88
Diethylcarbamazine	1.26335	10.26		1		1		1
Diethylstilbestrol	1.88902	8
Difloxacin Hydrochloride	1.60602	2.78
Diflunisal	1.87678	11.54
Dihydrostreptomycin Sulfate	2.17946	29.17
Diloxanide Furoate	1.75879	5.41
Dimenhydrinate	2.36638	11.11
Dimesna	2.15452	9.68
Dimethadione	1.82368	5.88
Dinitolmide	1.84858	4.76
Dinoprostone	2.27457	6.25
Diphenylpyraline Hydrochloride	2.27442	7.69
Dipyridamole	2.46622	29.17
Dipyrocetyl	2.27705	3.23
Disopyramide	1.22213	0
Dixanthogen	1.14082	0
D-lactitol Monohydrate	1.71334	2.44
D-limonene	2.18268	0
Dobutamine	1.5632	9.09
Doconexent	1.59137	16.22
Dopamine Hydrochloride	2.00673	4.35
Dorzolamide??hcl	1.4359	5.88
Doxorubicin	2.19833	0
Doxycycline	1.33855	7.69
Doxylamine Succinate	1.557	7.14
Droperidol	2.39436	0
Dyclonine Hydrochloride	1.74667	7.69
Dyphylline	1.87744	3.85
Edoxudine	2.02233	8.16
Edrophonium Chloride	2.05309	5		1		1		1
Efloxate	2.06369	18.75
Ellagic Acid	1.85646	7.5
Emtricitabine	1.48653	5.26
Enilconazole	1.47506	3.12
Enoxacin	1.63003	3.57
Enrofloxacin	1.15029	0
Entacapone	1.10619	2.04
Eplerenore	1.34417	2.94
Equilin	1.69853	28.12
Erdosteine	1.38681	0
Ergocalciferol	1.9968	0
Erlotinib	1.60337	3.23
Erythritol	1.66212	0
Erythromycin	2.1177	0
Esmolol, Esmolol Hydrochloride	1.08575	6.25
Estradiol	1.41162	7.5
Estradiol Benzoate	2.06213	0
Estriol	1.22269	20.83
Estropipate	1.61866	6.25
Ethamivan	1.45069	3.45
Ethaverine Hydrochloride	2.33252	21.62
Ethenzamide	1.59619	4.17
Ethosuximide	1.80325	5.56
Ethoxzolamide	1.63859	0
Ethyl Vanillin	1.21323	5.71
Etidronate Disodium	1.57205	2.86
Etodolac	1.40152	5.56
Etretinate	1.61707	11.11
Famciclovir	1.66389	8.11		1		1		1
Fasudil Hydrochloride	1.77515	3.45
Felbamate	1.15749	9.43
Felbinac	1.49598	8.33
Fenaclon	2.02735	5.77
Fenamisal, Phenyl Aminosalicylate	2.24657	36.67
Fenbufen	1.23895	5.13
Fenoprofen	1.44891	0
Fenoterol Hydrobromide	1.54471	6.67
Fenspiride Hydrochloride	2.12234	10
Fexofenadine	2.1257	5.41
Firocoxib	2.29912	7.69
Florfenicol	1.95122	0
Fluconazole	1.39963	4.55
Flumazenil	2.0312	15.38
Flumequine	2.35212	9.52
Flunisolide	2.40158	3.12
Fluorescein	2.4279	17.78
Fluorometholone	1.76725	3.03
Flurandrenolide	1.74186	2.33
Flurofamide	1.35989	2.94
Fluroxene	1.3071	2.44
Folic Acid	1.88772	10.34
Fomepizole Hydrochloride, Fomepizole	1.81558	11.9
Formestane	2.21614	17.31
Foscarnet Sodium	2.19326	0
Fosfosal	2.24887	11.76
Fosinopril	2.32315	23.81
Ftaxilide	2.0414	5.26
Fumaric Acid	1.56184	0
Furaltadone	1.91209	12.12
Gaba, Gamma-aminobutyric Acid	1.77486	5
Gabapentin	1.44489	3.03
Gadoteridol	1.10116	5.13
Gallic Acid	1.70139	18.18
Gatifloxacin	2.28792	2.27
Gemcitabine	1.77984	0
Gemifloxacin Mesylate	1.75477	2.33
Glibenclamide, Glyburide	1.77169	0
Gliclazide	2.26391	18.18
Gluconolactone	2.4174	5
Glutathione	2.21747	0
Guaiacol	1.85814	11.11
Guanabenz	2.3123	16.28
Guanadrel Sulfate	1.53688	4.76
Heptaminol Hydrochloride	1.89251	6.67
Hexamethonium Dichloride, Hexamethonium Bromide	2.06687	4.17
Homosalate	2.24099	8.82
Hydrastine (1r, 9s)	2.04284	4.17
Hydrastinine Hydrochloride	1.81128	0
Hydrocortisone	1.78377	5.41
Hydrocortisone Butyrate	2.27865	3.57
Hydrocortisone Valerate	1.70156	3.12
Hydroxyprogesterone	1.29736	16
Hymecromone	2.05492	17.39
Hyoscyamine	1.84978	2.08
Ibudilast	2.08646	0
Idazoxan Hydrochloride	1.9677	12.9
Idramantone	1.29217	7.69
Iloprost	1.68754	3.33
Imexon	1.83642	13.16
Imiquimod	2.23564	10.53
Indinavir	1.68383	0
Inosine	1.27432	11.54
Iodixanol	1.53407	7.14
Iohexol	2.18837	3.03
Iopanic Acid	2.13249	7.14
Ioxilan	2.37229	2.94
Irbesartan	2.09077	0
Irinotecan, Irinotecan Hydrochloride (trihydrate)	2.33203	0
Irsogladine Maleate	1.88362	10.81
Isoetharine Mesylate	1.71923	9.68
Isoleucine (l)	1.97109	8.11
Isosorbide Dinitrate	1.90043	4.17
Isotretinoin	1.96856	6.06
Isovaleramide	1.18309	9.09
Isoxicam	1.97641	2.94
Isradipine	2.16153	5.88
Kainic Acid	1.27088	0
Ketorolac Tromethamine	1.22586	5.56
Khellin	1.15811	5.56
Lacitol	1.85887	3.45
Lactose Monohydrate	2.05314	12.5
L-alpha-methyl Dopa, Methyldopa	1.76556	0
Lamivudine	1.67736	0
Lamotrigine	2.13584	2.63
Leuprolide	1.57986	12.12
Levalbuterol Hydrochloride	1.48201	11.43
Levetiracetam	1.20173	7.69
Levobunolol Hydrochloride	1.0061	5.71
Levobupivacaine	2.31255	7.89
Levocabastine hcl	1.37106	3.33
Levocarnitine Propionate Hydrochloride	2.04568	11.11
Levodopa	1.36495	4.88
Levofloxacin	2.16464	4.17
Levosulpiride	1.62496	7.14
Linagliptin	1.2249	2.63
Lincomycin	1.80587	9.09
Liothyronine	1.6556	6.45
Lipoamide	1.68563	5.56
Lisinopril	1.88206	4.88
Lobeline	2.18009	7.69
Lobendazole	1.76413	0
Lonidamine	1.62425	13.33
Loperamide	2.32331	46.67		1		1		1
Loratadine	1.71437	16.67
Lorglumide Sodium	1.96568	16.13
Losartan, Losartan Potassium	1.87283	2.94
Loxapine Succinate	1.56992	0
Lufenuron	2.06619	26.92
Lumiracoxib	2.16716	5
Mafenide Hydrochloride	2.36226	1.75
Mebendazole	1.87254	5.71
Mebeverine	2.07057	9.09
Meclofenamic Acid	1.57366	3.03
Meclofenoxate	1.74052	9.38
Mecysteine Hydrochloride	1.94572	3.12
Medroxyprogesterone Acetate	2.39882	6.67
Medrysone	2.1498	4.35
Mefenamic Acid	1.74372	9.52
Megestrol Acetate	2.10408	11.9
Meglumine	1.33884	2.08
Meglutol	1.84878	9.68
Meloxicam	1.76753	6.45
Meparfylon	1.28596	0
mepartricin	1.58731	5.88		1		1	1
Mephenesin	1.3782	2.22
Mephentermine Sulfate	2.03162	3.45
Meprylcaine Hydrochloride	1.8027	13.64
Meropenem	1.42672	0
Mesalamine	1.65057	9.09
Mesna	1.73398	3.03
Meta-cresyl Acetate	1.54782	22.86
Metampicillin Sodium	1.5994	3.33
Metaproterenol	1.69534	3.03
Metaraminol	1.31247	0
Metaraminol Bitartrate	2.31248	0
metformin	1.40086	3.03		1		1	1
Methapyrilene	1.71126	2.86
Methazolamide	1.7571	8.33		1		1		1
Methocarbamol	1.73504	4.76
Methoprene (s)	2.33197	2.22
Methotrexate	1.95409	4.26		1		1		1
Methotrexate(+/-)	1.54198	0
Methoxamine	2.02377	7.69
Methscopolamine Bromide	1.36469	3.85
Methsuximide	1.65245	2.44
Methylphenidate Hydrochloride	1.52994	2.86		1		1		1
Methylprednisolone	1.70801	12
Meticrane	1.21502	14.29
Metolazone	1.83751	3.23
Metronidazole	2.05368	7.14
Mexiletine	1.63147	2.17
Midodrine	2.25755	0
Miglitol	1.88386	0
Miglustat	1.8627	5.56
Minocycline Hydrochloride	1.92431	4
Misoprostol	2.1219	1.85
Mitomycin C, Mitomycin	1.89227	5.71
Modaline Sulfate	2.06977	10.71
montelukast	1.58525	0		1		1	1
Montelukast Sodium	2.39402	7.89
Moxalactam Disodium	2.08961	4
Moxifloxacin Hydrochloride	2.07149	4
Moxisylyte Hydrochoride	1.55078	4.65
Mycophenolic Acid	2.28149	9.09		1		1		1
N-acetylneuramic Acid, Aceneuramic Acid	1.72766	4.55
Nadide	2.25087	0
Nadifloxacin	1.38304	3.03
Nafcillin Sodium	2.34831	6.25
Nalbuphine	1.87858	16.22
Naloxone	1.61349	3.57
Naloxone Hydrochloride	1.7066	10.26
Naltrexone Hydrochloride	1.92796	8.82
Naproxen	1.53692	7.41
Naproxol	1.34993	4.35
Nateglinide	1.29001	0
Nebivolol Hydrochloride	1.47897	8.11
Nefazodone	2.26801	25.71		1		1		1
Nefiracetam	1.19919	9.09
Nelarabin	1.49419	3.03
Neostigmine Bromide	2.42098	2.94		1		1	1
Netilmicin Sulfate	1.46084	9.43
Niacin	1.81254	11.9
Niacinamide	2.45077	5.71
Nicopholine	1.61151	7.32
Nicotinyl Alcohol Tartrate	2.14845	4.76
Nifenazone	1.93618	11.43
Niflumic Acid	1.75706	2.22
Nikethamide	1.66023	3.57
Nilutamide	1.77036	2.33
Nimesulide	2.2994	12.12
Nimodipine	1.68179	11.11		1		1		1
Nimustine	1.59988	9.38
Nisoldipine	1.9344	4.65		1		1		1
Nitrendipine	1.77657	2.5		1		1		1
Nizatidine	1.382	13.79		1		1		1
Norepinephrine	1.99781	0
Norfloxacin	1.79069	3.03
Norgestrel, Levonorgestrel	1.47943	12.12
Noscapine Hydrochloride	2.16362	3.03
Novobiocin Sodium	2.36426	2.63
Nystatin	1.50667	4.55
Octodrine	1.55445	8.7
Octreotide	1.912	6.45
Olanzapine	1.3333	8.33
Oleandomycin Phosphate	2.04416	7.69
Olopatadine Hcl	2.35734	8.7
Omega-3-acid Esters (epa Shown)	1.87384	7.41
O-phospho-l-serine, Dexfosfoserine	1.40987	0
Orbifloxacin	1.62586	9.09
Ornithine Aketoglutarate, Ornithine Hydrochloride	1.66762	0
Orotic Acid	1.5432	4
Oseltamivir	1.74258	4.76
Oxaliplatin	1.59376	10.71
Oxcarbazepine, Trileptal	2.03368	0
Oxedrine	1.44094	6.9
Oxelaidin Citrate	2.00386	17.39
Oxiglutatione Disodium Salt	1.42135	3.23
Oxiniacic Acid	1.55641	12.9
Oxolamine Citrate	1.69558	15.91
Oxolinic Acid	2.09119	5.88
Oxybendazole, Oxibendazole	2.27006	2.7
Oxybenzone	2.32379	16.67
Oxyphenbutazone	1.40312	24.32
Oxyphencyclimine Hydrochloride	2.16615	9.3
Oxyphenonium Bromide	1.6565	8.11
Paliperidone	2.11978	6.67
Pancuronium Bromide	1.77505	3.85
Pantethine	1.66631	0
Pantoprazole, Pantoprazole Sodium Salt	1.11844	0
Pantothenic Acid	1.58526	11.11
Paromomycin Sulfate	2.02924	3.64
Paroxypropione	1.73351	7.69
Pasiniazid	2.03387	0
Pefloxacine Mesylate	1.65278	0
Pempidine Tartrate	1.46668	6.06
Penciclovir	1.36036	10
Penicillamine	1.65852	4.88
Penicillin V Potassium	2.23734	4.35
Pentetic Acid, Diethylenetriaminepentaacetic Acid	1.39894	2.86
Pentoxifylline	1.61185	7.89
Phenacemide	1.11342	12.24
Phenethicillin Potassium	2.11763	3.23
Phenobarbital	1.38185	6.67
Phenothrin	2.12517	14.89
Phensuccimide	2.37597	2.7
Phentolamine	2.39719	7.14
Phenylbutazone	1.42494	8.33
Phthalylsulfacetamide	1.57306	7.14
Picolamine	1.86754	0
Piconol	1.43666	8.11
Pilocarpine	1.74786	5.88
Pindolol	1.80713	2.78
Pioglitazone	2.46991	0
Pipamperone	1.61453	3.45
Pipemidic Acid	1.55572	6.25
Piperacillin	1.62433	8.11
Piperonyl Butoxide	2.22851	3.45
Pipobroman	1.69821	2.7
Piracetam	1.61104	0
Piromidic Acid	2.002	2.44
Piroxicam	2.45367	3.33
podofilox	2.10639	0		1		1	1
Polymyxin B1	1.7129	10.34
Pranoprofen	2.07722	4.17
Pravastatin	2.2032	15.79
Pravastatin Sodium	1.94887	5.26
Prednisolone	2.32816	2.94
Prednisolone Acetate	1.71561	0
Prednisolone Sodium Phosphate	1.52965	2.08
Prednisone	2.35559	6.06
Prilocaine	2.10044	11.11
Probenecid	2.30699	8
Probucol	1.44666	0
Procainamide, Pronestyl	1.68146	0		1		1		1
Procaine, Novocain	2.12393	0		1		1		1
Procaterol Hcl Hemihydrate	2.16127	7.69
Procodazole	1.94659	0
Procyclidine	2.46069	19.05
Proglumide	1.64949	5.13
Proguanil; Chlorguanide Hydrochloride	2.21132	4.35
Pronetalol Hydrochloride	1.7834	8.16
Propoxur	2.17776	5.88
Propoxycaine Hydrochloride	1.50486	8.57
Propoxyphene	1.73829	2.63
Propranolol	2.09687	3.57
Protriptyline Hydrochloride, Protryptyline Hydrochloride	2.30919	27.27
Pseudoephedrine	2.38253	7.5
Pyrantel Pamoate, Oxantel Pamoate	2.25447	0
Pyrazinamide	2.00674	0
Pyridostigmine Bromide	2.07881	8.16		1		1	1
Pyridoxine	1.4014	8.57
Pyrimethamine	2.25735	13.51
Pyrithyldione	2.43812	15.79
Quetiapine	1.76109	5.71
Quinapril	1.59106	15.62
Quinine	2.01545	2.7
Quipazine Dimaleate, Quipazine Maleate	0	42.86
R(-)-apomorphine	2.29118	0
Racecadotril	1.54051	3.7
Racepinephrine	1.29721	2.63
Ramelteon	1.19565	2.38
Ranitidine	1.48512	7.14
Ranolazine, Ranolazine Dihydrochloride	1.62865	5.88
Rebamipide	1.3429	2.63
Resorcinol Monoacetate	2.2506	0
Retinyl Acetate	2.25917	13.79
Retinyl Palmitate	2.02365	9.38
riboflavin	2.13769	0		1		1	1
Ribostamycin Sulfate	1.23545	2.13
Rifabutin	2.02239	18.75
Rifapentine	1.4809	10.34
Rifaximin	1.71785	3.7
Riluzole	2.24011	39.53
Rimantadine Hydrochloride	2.40881	0
Risedronate Sodium	1.2527	3.7
Risperidone	1.31085	0
Rivastigmine Tartrate	1.6518	7.69		1		1		1
Rizatriptan Benzoate	2.2884	6.82
Rofecoxib	1.88044	3.7
Rolipram	1.90024	0
Rolitetracycline	1.11023	3.23
Ropinirole Hydrochloride	1.93435	9.68
Ropivacaine, Ropivacaine Hydrochloride	1.98314	8.33
Rosiglitazone, Rosiglitazone Maleate	2.22654	7.69
Roxithromycin	1.39735	6.52
Rubitecan	1.31011	0
Rufloxacin Hydrochloride	2.08731	8.82
S-(-)-carbidopa, Carbidopa	1.8855	6.67		1		1		1
Salicin	1.51292	6.06
Salicyl Alcohol	1.83924	7.5
Salicylamide	1.52414	4
Salicylanilide	1.8697	21.43
Salicylic Acid	2.08027	12.5
Salsalate	1.90879	5.56
Scopolamine	1.65935	10.71
Secnidazole	1.45591	7.69
Selegiline	1.90203	0
Selenomethionine	2.29357	4.65
Semustine	2.10273	6.06
Sennoside A	1.34744	4.65
Sirolimus	1.4513	25
Sisomicin Sulfate	2.365	0
Sodium Dehydrocholate, Dehydrocholate Sodium	1.80947	15.79
Sodium Gluconate	1.7647	5.88
Sodium Monofluorophosphate	1.7173	0
Sodium Nitroprusside	1.84252	0
Sodium Phenylacetate	1.51876	3.03
Sorbitol	1.49437	0
Spaglumic Acid	1.87113	3.03
Sparteine Sulfate	1.5336	20.69
Spectinomycin	2.33595	8.7
Spiramycin	1.87407	18.75
Streptozosin	1.74351	14.29
Succimer	1.79775	0
Succinylcholine Chloride	1.63078	2.78
Succinylsulfathiazole	1.52227	2.44
Sulfabenzamide	2.14362	0
Sulfacarbamide	1.90939	0
Sulfacetamide	1.7919	3.85
Sulfachlorpyridazine	1.8681	6.06
Sulfadimethoxine	1.92399	6.25
Sulfadoxine	1.43257	0
Sulfaguanidine	1.51488	14.29
Sulfameter	1.99214	3.85
Sulfamethazine	1.38568	11.11
Sulfamethoxazole	1.8213	2.94
Sulfamethoxypyridazine	2.18115	17.24
Sulfamonomethoxine	1.7815	0
Sulfanilamide	2.21087	2.86
Sulfaphenazole	1.74127	0
Sulfapyridine	1.92512	6.06
Sulfasalazine	1.38758	12.5
Sulfathiazole	1.98315	28.57
Sulfinpyrazone	2.01497	6.67
Sulfisoxazole	1.98221	11.11
Sulfisoxazole Acetyl	2.09122	5.13
Sulindac	1.44262	5.88
Suxibuzone	1.55112	0
Symclosene	1.81982	20
Tacrolimus	2.01249	23.53
Taxol, Paclitaxel	2.4626	21.74		1		1		1
Telenzepine Dihydrochloride, Telenzepine Hydrochloride	2.03462	0
Temozolomide	1.97542	11.9
Tenatoprazole	2.24785	0
Teniposide	2.18817	4
Tenoxicam	1.46515	9.68
Terazosin	2.40343	0
Terbutaline	1.92036	3.03		1		1		1
Tetracycline	2.12754	6.25
Tetrahydrozoline	1.80778	3.12
Tetroquinone	1.36018	7.27
Thalidomide	2.27692	0
Theobromine	1.39326	6.67
Thiamazole	1.76401	12.5
Thiamine	1.57513	5.13
Thioctic Acid	1.92836	9.68
Thiotepa	1.58795	3.12
Thioxolone, Tioxolone	1.42832	5.88
Thip Hydrochloride, Gaboxadol Hydrochloride	1.30104	6.9
Thymol	1.92098	12.5
Thyroxine, Levothyroxine	2.36407	0
Tiapride	2.14484	4.76
Ticlopidine	2.02888	28.57
Timolol	1.3688	0
Timolol Maleate	1.68484	0
Timonacic	1.59758	6.67
Tinidazole	2.16889	6.45		1		1		1
Tiopronin	1.13212	3.03
Tiotropium Br	1.81979	0
Tiratricol	2.35787	10.34
Tizanidine Hydrochloride	1.91027	13.33
Tobramycin	1.54518	5.41
Tolazamide	1.76782	7.69
Tolazoline, Priscoline	1.49329	12.5
Tolbutamide	1.44753	15.62
Tolcapone	1.43977	3.57
Tolmetin Sodium	1.16707	10.71
Tramadol	2.35014	18.92
Tranexamic Acid	1.82426	17.65
Trazodone	1.11116	4.08
Triacetin	1.34246	2.63
Triamcinolone	1.94326	7.14
Triamcinolone Acetonide	1.88412	0
Trichlormethiazide	2.43633	9.68		1		1		1
Trientine Hydrochloride	2.18732	13.04
Trifluridine	1.78328	5
Trimebutine Maleate	1.32914	10.26
Trimetazidine	2.45027	0
Trimethadione	2.28922	4.35
Trimethobenzamide Hydrochloride	1.98299	3.03
Trioxsalen	2.05914	11.76
Triptorelin	2.08039	3.23
Troclosene Potassium	1.74874	7.14
Tropisetron	1.90176	7.69
Troxerutin	2.02454	9.68
Tuaminoheptane Sulfate	2.26371	12.5
Tylosin Tartrate	1.70167	2.38
Tyloxapol	1.43818	11.11
Tyrosine	1.36803	6.45
Uracil	1.54643	9.68
Valacyclovir, Valaciclovir Hydrochloride	1.65645	3.23
Valdecoxib	2.14636	3.57
Valsartan	1.5801	5.88
Vancomycin	1.61312	7.14
Vancomycin Hydrochloride	2.2917	11.43
Vecuronium Bromide	1.19794	0
Venlafaxine, Venlafaxine Hydrochloride	2.05688	2.38		1		1		1
Vincamine	1.54006	14.81
Vinorelbine	1.69441	5.56
Viomycin Sulfate	1.79621	6.9
Zaprinast	1.65658	3.45									Category 1 yellow: Actives based on a dM ≥2.47 and degeneracy ≥50%
Zidovudine [azt]	1.65747	0									Category 2 green: Actives based on a dM ≥2.47 but for which degeneracy <50%
Zoledronic Acid	1.98429	14.81							CATEGORY 4 SUB-TOTALS (41 inactive compounds)		Category 3 blue: Actives for which dM(SRF) < 2.47 but % degeneracy ≥50%.
Zolmitriptan	1.3272	2.63							11 cpds declared active by Panic et al. and are, therefore, unique to that report (worksheet 3)		Category 4 clear: Inactive compounds
Zolpidem, Zolpidem Tartrate	1.96755	3.85							30 cpds declared inactive by Panic et al.		SRF = static-rate-frequency
Zonisamide	2.1462	5.26							73%% agreement (between inactives)		Panic, G., Vargas, M., Scandale, I. & Keiser, J. Activity Profile of an FDA-Approved Compound Library against Schistosoma mansoni. PLOS Neglected Tropical Diseases 9, e0003962 (2015).
				143	102	41	77	66	OVERALL AGREEMENT for actives and inactives declared between the two data sets is 67%

### Sheet: Actives unique to this report
DRUG (10 µM)		Masurements determined in the present report
Name used in Panic et al.	Name used in present report	dM (SRF) after 72 h	% Degeneracy after 72 h
Alexidine Hydrochloride	Alexidine Hydrochloride	0	100
Bithionol (bithionate sodium)	Bithionol	0	100
Chlorpromazine hydrochloride	Chlorpromazine Hydrochloride, Chlorpromazine	0	100
Dichlorophene	Dichlorophene, Dichlorophen	0	100
Miltefosine	Miltefosine	0	100
Nortriptyline hydrochloride	Nortriptyline	0	100
Clomipramine hydrochloride	Clomipramine	0	100
Mianserin	Mianserin	0	100
Fluoxetine (hydrochloride)	Fluoxetine Hydrochloride, Fluoxetine	0	100
Disulfiram	Disulfiram	0	100
Benzyl Benzoate	Benzyl Benzoate	0	83.33
Cyclobenzaprine hydrochloride	Cyclobenzaprine	0	100
Dactinomycin	Dactinomycin	0	100
Clotrimazole	Clotrimazole	0	100
Simvastatin	Simvastatin	0	100
Homidium Bromide	Homidium Bromide	0	100
Amitriptyline hydrochloride	Amitriptyline	0	91.3
Atorvastatin	Atorvastatin Calcium	0	76.92
Pergolide mesylate	Pergolide	6.19838	15
Cyclopentolate	Cyclopentolate Hydrochloride	4.94559	12
Clonazepam	Clonazepam	4.74395	0
Amphotericin B	Amphotericin B	4.71125	6.98
Doxepin (hydrochloride)	Doxepin Hydrochloride	3.80931	20
Dibucaine	Dibucaine	3.55019	8
Perindopril	Perindopril Erbumine	3.39442	10
Aminopterin	Aminopterin	3.25747	0
Tramadol	Tramadol Hydrochloride	3.11909	3.7
Xylazine hydrochloride	Xylazine Hydrochloride, Xylazine	3.09463	15.38
Vinblastine	Vinblastine Sulfate	2.92462	47.62
Ethinyl estradiol	Ethinylestradiol	2.78858	13.51
Amantadine	Amantadine	2.84021	15.38
Quinine	Quinine Sulfate	2.6888	3.85
Sulpiride	Sulpiride	2.49803	3.7
Arecoline Hydrobromide	Arecoline Hydrobromide	2.49656	2.17
Nifedipine	Nifedipine	2.50017	4.17
Ergotamine		2.49108	0
36 compounds determined as active in this report but as inactive by Panic et al.			(Panic, G. et al. PLOS Neglected Tropical Diseases 9, e0003962 (2015)).

### Sheet: Actives unique to Panic et al
DRUG (10 µM)		Masurements determined in the present report
Name used in Panic et al.	Name used in present report	dM (SRF) after 72 h	% Degeneracy after 72 h
Podofilox	Podophyllotoxin	2.10639	0
Montelukast sodium	Montelukast	1.58525	0
Metformin hydrochloride	Metformin	1.40086	3.03
riboflavin	riboflavin	2.13769	0
mepartricin	mepartricin	1.58731	5.88
cefdinir	cefdinir	2.05314	3.23
Pyridostigmine Bromide	Pyridostigmine Bromide	2.07881	8.16
Betamethasone sodium phosphate	betamethasone	1.74889	19.35
Atracurium Besylate	Atracurium Besylate	1.75208	11.11
Azelastine hydrochloride	Azelastine, Azelastine Hydrochloride	2.41635	4.76
Neostigmine Bromide	Neostigmine Bromide	2.42098	2.94
11 compounds determined as active by Panic et al but as inactive in the present report
(Panic, G. et al. PLOS Neglected Tropical Diseases 9, e0003962 (2015)).
